# Autosomal recessive loci contribute significantly to quantitative variation of male fertility in a dairy cattle population

**DOI:** 10.1101/2020.12.11.421354

**Authors:** Maya Hiltpold, Naveen Kumar Kadri, Fredi Janett, Ulrich Witschi, Fritz Schmitz-Hsu, Hubert Pausch

**Author notes:** **Corresponding author** Correspondence to Maya Hiltpold.

## Abstract

Cattle are ideally suited to investigate the genetics of male fertility. Semen from individual bulls is used for thousands of artificial inseminations for which the fertilization success is monitored. In a cohort of 3881 bulls that had genotypes at 589,791 SNPs, we reveal four novel recessive QTL for male fertility using haplotype-based association testing. We detect either missense or nonsense variants in *SPATA16*, *VWA3A, ENSBTAG00000006717* and *ENSBTAG00000019919* that are in linkage disequilibrium with the QTL. A QTL for bull fertility on BTA1 is also associated with sperm head shape anomalies. Using whole-genome sequence and transcriptome data, we prioritise a missense variant (p.Ile193Met) in *SPATA16* as candidate causal variant underlying this QTL. Our findings in a dairy cattle population provide evidence that recessive variants may contribute substantially to quantitative variation in male fertility in mammals.
