## Supplementary File 1 for "Autosomal recessive loci contribute significantly to quantitative variation of male fertility in a dairy cattle population"

ENA_SRA_ID	breed	status1	status18	status25	status26	bullfert
SAMEA4644743	BSW	0	1	0	0	-0.912527798683121
SAMEA5159793	BSW	0	1	0	0	0.756040057051793
SAMEA4644758	BSW	0	2	0	0	-2.77739775509273
SAMEA5159861	BSW	0	1	0	0	0.559737956377097
SAMEA5159798	BSW	1	0	0	0	0.952342157726488
SAMEA4644742	BSW	0	0	0	0	0.363435855702401
SAMEA32980918	BSW	1	0	0	1	-0.421772546996382
SAMEA6163175	BSW	1	0	0	0	-2.58109565441803
SAMEA7573549	BSW	0	0	0	1	0.461586906039749
SAMEA6163177	BSW	0	2	0	0	-3.46445510745416
SAMEA5159867	BSW	0	1	0	0	-0.618074647671077
SAMEA6163178	BSW	0	2	0	1	-2.67924670475538
SAMEA19318918	BSW	1	0	0	0	0.167133755027706
SAMEA5159869	BSW	1	1	0	0	0.657889006714445
SAMEA7573550	BSW	1	0	0	0	-0.0291683456469901
SAMEA6163176	BSW	0	1	1	0	-1.6977362013819
SAMEA5159870	BSW	0	1	0	0	-0.0291683456469901
SAMEA7573551	BSW	0	1	0	1	-0.0291683456469901
SAMEA7573552	BSW	1	1	0	0	0.461586906039749
SAMEA7573553	BSW	0	0	0	0	1.05049320806384
SAMEA7573554	BSW	1	2	0	0	-0.912527798683121
SAMEA7573555	BSW	0	0	0	1	0.265284805365053
SAMEA7573556	BSW	0	1	0	1	1.24679530873853
SAMEA7573557	BSW	1	0	0	1	-0.0291683456469901
SAMEA7573558	BSW	0	0	1	1	-1.20698094969516
SAMEA7573559	BSW	1	0	0	1	-1.30513200003251
SAMEA7573560	BSW	0	1	0	0	-0.127319395984338
SAMEA7573561	BSW	0	1	0	1	-0.323621496659034
SAMEA6163179	BSW	0	0	1	1	1.63939951008792
SAMEA7573562	BSW	0	2	1	1	0.461586906039749
SAMEA7573563	BSW	0	0	0	2	0.265284805365053
SAMEA7573564	BSW	0	1	1	1	-0.519923597333729
SAMEA5159872	BSW	0	1	0	1	0.559737956377097
SAMEA6163180	BSW	0	1	0	1	-0.519923597333729
SAMEA7573565	BSW	1	0	0	2	-0.127319395984338
SAMEA7573566	BSW	0	0	0	1	-0.323621496659034
SAMEA7573567	BSW	1	0	0	1	0.461586906039749
SAMEA7573568	BSW	0	1	0	0	-0.0291683456469901
SAMEA7573569	BSW	0	1	0	1	-0.323621496659034
SAMEA7573570	BSW	0	0	0	1	-0.225470446321686
SAMEA4644756	BSW	0	1	0	0	0.952342157726488
SAMEA7573571	BSW	0	1	0	0	0.657889006714445
SAMEA7573572	BSW	2	2	0	1	-0.225470446321686
SAMEA5159871	BSW	0	1	0	1	1.14864425840118
SAMEA7573573	BSW	0	0	1	1	-0.0291683456469901
SAMEA7573574	BSW	0	0	0	1	-0.814376748345773
SAMEA7573575	BSW	0	1	0	2	-0.814376748345773
SAMEA7573576	BSW	0	0	0	0	0.657889006714445
SAMEA7573577	BSW	0	1	0	0	0.756040057051793
SAMEA7573579	BSW	1	1	0	0	0.854191107389141
SAMEA7573580	BSW	0	1	0	1	1.05049320806384
SAMEA7573581	BSW	1	1	0	0	1.05049320806384
SAMEA7573582	BSW	1	0	0	2	0.657889006714445
SAMEA5159868	BSW	0	0	0	2	0.854191107389141
SAMEA7573584	BSW	0	0	0	2	0.167133755027706
SAMEA7573585	BSW	0	2	1	1	-0.127319395984338
SAMEA7573586	BSW	0	1	1	1	0.167133755027706
SAMEA7573587	BSW	0	0	1	2	0.167133755027706
SAMEA7573588	BSW	0	0	1	1	0.265284805365053
SAMEA7573590	BSW	1	0	0	0	-0.127319395984338
SAMEA7573592	BSW	0	0	0	1	-0.127319395984338
SAMEA7573593	BSW	0	2	0	0	1.34494635907588
SAMEA7573594	BSW	1	0	0	1	-1.40328305036986
SAMEA7573595	BSW	0	0	0	1	-0.127319395984338
SAMEA7573596	BSW	1	1	0	0	0.265284805365053
SAMEA7573597	BSW	1	1	1	1	-0.912527798683121
SAMEA7573598	BSW	0	0	0	1	-0.0291683456469901
SAMEA7573599	BSW	1	0	1	1	-0.127319395984338
SAMEA7573600	BSW	0	1	0	1	0.559737956377097
SAMEA7573601	BSW	0	0	1	0	-1.6977362013819
SAMEA7573602	BSW	0	0	0	1	-0.0291683456469901
SAMEA7573603	BSW	0	0	0	1	0.756040057051793
SAMEA7573604	BSW	1	0	0	1	-0.618074647671077
SAMEA7573605	BSW	0	1	1	0	0.363435855702401
SAMEA7573606	BSW	1	1	0	1	-0.519923597333729
SAMEA7573607	BSW	0	1	0	1	0.756040057051793
SAMEA7573608	BSW	0	1	0	0	1.24679530873853
SAMEA7573609	BSW	1	1	0	1	1.93385266109997
SAMEA7573610	BSW	0	1	0	1	1.54124845975058
SAMEA7573611	BSW	0	0	0	1	-0.323621496659034
SAMEA6163184	BSW	0	0	0	1	-0.225470446321686
SAMEA7573612	BSW	0	0	0	2	-0.618074647671077
SAMEA7573613	BSW	0	2	0	0	0.657889006714445
SAMEA7573614	BSW	1	0	0	0	-0.716225698008425
SAMEA7573615	BSW	1	1	0	2	-1.10882989935782
SAMEA6163183	BSW	0	0	0	1	0.756040057051793
SAMEA7573616	BSW	1	2	0	1	-0.0291683456469901
SAMEA7573617	BSW	1	0	0	1	1.24679530873853
SAMEA7573618	BSW	0	1	0	0	-0.0291683456469901
SAMEA7573619	BSW	0	2	0	0	0.167133755027706
SAMEA7573620	BSW	0	1	1	1	-1.99218935239395
SAMEA6163181	BSW	1	0	0	1	-3.75890825846621
SAMEA7573621	BSW	0	0	0	2	-1.8940383020566
SAMEA7573622	BSW	0	0	0	0	0.167133755027706
SAMEA7573624	BSW	1	1	0	0	0.706105236289407
SAMEA7573625	BSW	1	1	1	0	-0.163560745201308
SAMEA7573626	BSW	0	0	0	1	0.706105236289407
SAMEA7573627	BSW	0	1	0	0	-0.163560745201308
SAMEA7573628	BSW	1	1	0	0	-0.163560745201308
SAMEA7573629	BSW	0	0	0	1	-0.453449405698212
SAMEA7573630	BSW	1	0	0	1	-0.163560745201308
SAMEA7573631	BSW	0	0	0	1	-0.163560745201308
SAMEA7573632	BSW	0	2	0	1	-0.743338066195117
SAMEA7573633	BSW	0	1	0	0	0.416216575792502
SAMEA7573634	BSW	0	0	0	0	0.706105236289407
SAMEA7573635	BSW	1	0	0	0	0.416216575792502
SAMEA7573638	BSW	0	1	0	0	0.126327915295597
SAMEA7573639	BSW	0	1	1	0	-0.453449405698212
SAMEA7573641	BSW	0	0	0	1	0.416216575792502
SAMEA7573642	BSW	0	0	0	1	0.416216575792502
SAMEA7573643	BSW	1	1	0	0	0.416216575792502
SAMEA7573644	BSW	0	1	0	1	-0.163560745201308
SAMEA7573645	BSW	1	0	2	1	-0.743338066195117
SAMEA7573646	BSW	1	1	1	1	-0.163560745201308
SAMEA7573647	BSW	0	1	0	1	0.126327915295597
SAMEA7573648	BSW	1	0	0	2	0.416216575792502
SAMEA7573649	BSW	1	1	0	0	0.416216575792502
SAMEA5159785	BSW	1	0	0	0	0.126327915295597
SAMEA5159783	BSW	0	2	0	1	0.126327915295597
SAMEA5159787	BSW	0	2	1	0	-1.32311538718893
SAMEA5159866	BSW	0	0	0	0	-0.163560745201308
SAMEA5159788	BSW	0	0	0	0	-0.453449405698212
SAMEA5159791	BSW	1	0	0	1	0.126327915295597
SAMEA5159792	BSW	0	1	1	1	0.126327915295597
SAMEA5159799	BSW	0	1	0	1	0.416216575792502
